# Language models learn to represent antigenic properties of human influenza A(H3) virus

**DOI:** 10.1101/2025.01.17.633534

**Authors:** Francesco Durazzi, Marion P. G. Koopmans, Ron A. M. Fouchier, Daniel Remondini

## Abstract

Given that influenza vaccine effectiveness depends on a good antigenic match between the vaccine and circulating viruses, it is important to assess the antigenic properties of newly emerging variants continuously. With the increasing application of real-time pathogen genomic surveillance, a key question is if antigenic properties can reliably be predicted from influenza virus genomic information. Based on validated linked datasets of influenza virus genomic and wet lab experimental results, *in silico* models may be of use to learn to predict immune escape of variants of interest starting from the protein sequence only. In this study, we compared several machine-learning methods to reconstruct antigenic map coordinates for HA1 protein sequences of influenza A(H3N2) virus, to rank substitutions responsible for major antigenic changes, and to recognize variants with novel antigenic properties that may warrant future vaccine updates. Methods based on deep learning language models (BiLSTM and ProtBERT) and more classical approaches based solely on genetic distances and physicochemical properties of amino acid sequences had comparable performances over the coarser features of the map, but the first two performed better over fine-grained features like single amino acid-driven antigenic change and *in silico* deep mutational scanning experiments to rank the substitutions with the largest impact on antigenic properties. Given that the best performing model that produces protein embeddings is agnostic to the specific pathogen, the presented approach may be applicable to other pathogens.
