## Supplementary material for "Language models learn to represent antigenic properties of human influenza A(H3) virus": LFO_PE09

### Sheet: L1FO_genetic_distances
	Substitutions	Antigenic cluster	Distance	PredDistance	recognized_as_new
NL/9/10-AG	D53N Y94H K158N K173Q N189K T212A I230V E280A	PE09	3.52908	1.07159	0
NL/34/10-AG	S45N T48I D53N K158N K173Q N189K A198S T212A V223I N312S	PE09	4.18927	0.352725	0
PE/16/09-AG	E62K N144K K158N K173Q N189K I214S	PE09	4.22281	1.57418	0
VI/210/09-AG	S45N E62K N144K K158N K173Q N189K D190Y I260M R261Q	PE09	3.57503	1.60297	1
NL/63/11-AG	E50K E62K N144K K158N P162S K173Q N189K P221H I260M R261Q	PE09	5.12339	1.45159	0
NL/241/11-AG	N144D N145S K158N K173Q N189K T212A V223I N225D	PE09	3.12907	2.63322	1
NL/691/11-AG	D53N Y94H K158N K173Q N189K T212A P221X I230V E280A	PE09	4.61646	0.768099	0

### Sheet: L1FO_physicochemical
	Substitutions	Antigenic cluster	Distance	PredDistance	recognized_as_new
NL/9/10-AG	D53N Y94H K158N K173Q N189K T212A I230V E280A	PE09	3.52908	0.786404	0
NL/34/10-AG	S45N T48I D53N K158N K173Q N189K A198S T212A V223I N312S	PE09	4.18927	0.646727	0
PE/16/09-AG	E62K N144K K158N K173Q N189K I214S	PE09	4.22281	2.13786	1
VI/210/09-AG	S45N E62K N144K K158N K173Q N189K D190Y I260M R261Q	PE09	3.57503	2.93786	1
NL/63/11-AG	E50K E62K N144K K158N P162S K173Q N189K P221H I260M R261Q	PE09	5.12339	2.63452	1
NL/241/11-AG	N144D N145S K158N K173Q N189K T212A V223I N225D	PE09	3.12907	1.86543	1
NL/691/11-AG	D53N Y94H K158N K173Q N189K T212A P221X I230V E280A	PE09	4.61646	0.786404	0

### Sheet: L1FO_BiLSTM
	Substitutions	Antigenic cluster	Distance	PredDistance	recognized_as_new
NL/9/10-AG	D53N Y94H K158N K173Q N189K T212A I230V E280A	PE09	3.52908	2.71005	1
NL/34/10-AG	S45N T48I D53N K158N K173Q N189K A198S T212A V223I N312S	PE09	4.18927	3.24843	1
PE/16/09-AG	E62K N144K K158N K173Q N189K I214S	PE09	4.22281	1.93056	1
VI/210/09-AG	S45N E62K N144K K158N K173Q N189K D190Y I260M R261Q	PE09	3.57503	2.25492	1
NL/63/11-AG	E50K E62K N144K K158N P162S K173Q N189K P221H I260M R261Q	PE09	5.12339	2.75644	1
NL/241/11-AG	N144D N145S K158N K173Q N189K T212A V223I N225D	PE09	3.12907	1.69502	1
NL/691/11-AG	D53N Y94H K158N K173Q N189K T212A P221X I230V E280A	PE09	4.61646	3.19438	1

### Sheet: L1FO_protBERT
	Substitutions	Antigenic cluster	Distance	PredDistance	recognized_as_new
NL/9/10-AG	D53N Y94H K158N K173Q N189K T212A I230V E280A	PE09	3.52908	1.39969	0
NL/34/10-AG	S45N T48I D53N K158N K173Q N189K A198S T212A V223I N312S	PE09	4.18927	3.43552	1
PE/16/09-AG	E62K N144K K158N K173Q N189K I214S	PE09	4.22281	3.3021	1
VI/210/09-AG	S45N E62K N144K K158N K173Q N189K D190Y I260M R261Q	PE09	3.57503	4.01449	1
NL/63/11-AG	E50K E62K N144K K158N P162S K173Q N189K P221H I260M R261Q	PE09	5.12339	4.19589	1
NL/241/11-AG	N144D N145S K158N K173Q N189K T212A V223I N225D	PE09	3.12907	1.91399	1
NL/691/11-AG	D53N Y94H K158N K173Q N189K T212A P221X I230V E280A	PE09	4.61646	1.61658	1
